# Axonal transcriptome reveals upregulation of PLK1 as a protective mechanism in response to increased DNA damage in FUS^P525L^ spinal motor neurons

**DOI:** 10.1101/2024.11.20.624439

**Authors:** Vitaly Zimyanin, Banaja P. Dash, Dajana Großmann, Theresa Simolka, Hannes Glaß, Riya Verma, Vivek Khatri, Christopher Deppmann, Eli Zunder, Stefanie Redemann, Andreas Hermann

**Affiliations:** Department of Molecular Physiology and Biological Physics, School of Medicine, University of Virginia, Charlottesville, VA, 22903, USA; Center for Membrane and Cell Physiology, School of Medicine, University of Virginia, Charlottesville, VA, 22903, USA; Translational Neurodegeneration Section „Albrecht Kossel“, Department of Neurology, University Medical Centre Rostock, University of Rostock, Rostock, Germany; Department of Biology, Graduate School of Arts and Sciences, University of Virginia, Charlottesville, VA, 22902, USA; College of Dental Medicine, Columbia University, New York, NY, 10032, USA; Department of Biomedical Engineering, School of Medicine, University of Virginia, Charlottesville, VA, 22902 USA; Department of Cell Biology, School of Medicine, University of Virginia, Charlottesville, VA, 22903, USA; Deutsches Zentrum für Neurodegenerative Erkrankungen (DZNE) Rostock/Greifswald, 18147 Rostock, Germany; Center for Transdisciplinary Neurosciences Rostock (CTNR), University Medical Center Rostock, Rostock, Germany

**Author notes:** Correspondence: Prof. Dr. Dr. Andreas Hermann, Schilling Professor for Translational Neurodegeneration, Translational Neurodegeneration Section “Albrecht Kossel”, Dept. Neurology, University Medical Center Rostock, Gehlsheimer Straße 20, 18147 Rostock, Germany, (A.H.). contributed equally (Vitaly Zimyanin, Banaja P. Dash).

**Keywords:** amyotrophic lateral sclerosis, axonal transcriptome, PLK1, cell cycle, axon degeneration, induced pluripotent stem cells, RNA sequencing, differentially expressed genes, DNA damage

## Abstract

Mutations in the gene *FUSED IN SARCOMA* (*FUS*) are among the most frequently occurring genetic forms of amyotrophic lateral sclerosis (ALS). Early pathogenesis of *FUS*-ALS involves impaired DNA damage response and axonal degeneration. However, it is still poorly understood how these gene mutations lead to selective spinal motor neuron (MN) degeneration and how nuclear and axonal phenotypes are linked. To specifically address this, we applied a compartment specific RNA-sequencing approach using microfluidic chambers to generate axonal as well as somatodendritic compartment-specific profiles from isogenic induced pluripotent stem cells (iPSCs)-derived MNs. We demonstrate high purity of axonal and soma fractions and show that the axonal transcriptome is unique and distinct from that of somas including significantly fewer number of transcripts. Functional enrichment analysis revealed that differentially expressed genes (DEGs) in axons were mainly enriched in key pathways like RNA metabolism and DNA damage, complementing our knowledge of early phenotypes in ALS pathogenesis and known functions of FUS. In addition, we demonstrate a strong enrichment for cell cycle associated genes including significant upregulation of polo-like kinase 1 (PLK1) in FUS^P525L^ mutant MNs. PLK1 was increased upon DNA damage induction and PLK1 inhibition further increased the number of DNA damage foci in etoposide-treated cells, an effect that was diminished in case of *FUS* mutant MNs. In contrast, inhibition of PLK1 increased late apoptotic or necrosis-induced neuronal cell death in mutant neurons. Taken together, our findings provide insights into compartment-specific transcriptomics in human *FUS*-ALS MNs and we propose that specific upregulation of PLK1 might represent an early event in the pathogenesis of ALS, possibly modulating DNA damage response and other associated pathways.
