## Supplementary material for "Axonal transcriptome reveals upregulation of PLK1 as a protective mechanism in response to increased DNA damage in FUS^P525L^ spinal motor neurons": PPI analysis results (Up DEGs) from FUSP525L versus FUSWT iPSC derived MNs on the axonal side (Parameter setting: interaction score 0.40

### Sheet: PPI-FUSP525L vs. FUSWT-Axon Up
Supplementary Table S8: PPI analysis results (Up DEGs) from FUSP525L versus FUSWT iPSC derived MNs on the axonal side (Parameter setting: interaction score 0.40 (medium confidence); all active interaction sources as mentioned in the STRING database. PPI: Protein-protein interaction)
#node1	node2	node1_string_id	node2_string_id	neighborhood_on_chromosome	gene_fusion	phylogenetic_cooccurrence	homology	coexpression	experimentally_determined_interaction	database_annotated	automated_textmining	combined_score
ACO2	PCCA	9606.ENSP00000216254	9606.ENSP00000365462	0	0	0	0	0.103	0.091	0	0.342	0.417
ACO2	SLC25A27	9606.ENSP00000216254	9606.ENSP00000360398	0	0	0	0	0.048	0	0	0.55	0.553
ACO2	MRPL17	9606.ENSP00000216254	9606.ENSP00000288937	0	0	0	0	0.104	0.845	0	0.166	0.874
ARL13B	TMEM216	9606.ENSP00000377769	9606.ENSP00000334844	0	0	0	0	0.107	0	0	0.914	0.919
BIN3	HEXIM1	9606.ENSP00000276416	9606.ENSP00000328773	0	0	0	0	0.055	0	0	0.653	0.658
BUB1B	CENPM	9606.ENSP00000287598	9606.ENSP00000215980	0	0	0	0	0.438	0.169	0.5	0.562	0.884
BUB1B	CENPE	9606.ENSP00000287598	9606.ENSP00000265148	0	0	0	0	0.84	0.636	0.5	0.998	0.999
BUB1B	PARPBP	9606.ENSP00000287598	9606.ENSP00000440850	0	0	0	0	0.512	0.046	0	0.092	0.54
BUB1B	CBX2	9606.ENSP00000287598	9606.ENSP00000308750	0	0	0	0	0.177	0	0.72	0.071	0.767
BUB1B	KIF2C	9606.ENSP00000287598	9606.ENSP00000361298	0	0	0	0	0.877	0.071	0.5	0.863	0.991
BUB1B	PLK1	9606.ENSP00000287598	9606.ENSP00000300093	0	0	0	0	0.838	0.845	0.72	0.932	0.999
CBX2	BUB1B	9606.ENSP00000308750	9606.ENSP00000287598	0	0	0	0	0.177	0	0.72	0.071	0.767
CBX2	MDC1	9606.ENSP00000308750	9606.ENSP00000365588	0	0	0	0	0.083	0.439	0	0.064	0.476
CENPE	CENPM	9606.ENSP00000265148	9606.ENSP00000215980	0	0	0	0	0.305	0	0	0.621	0.725
CENPE	PARPBP	9606.ENSP00000265148	9606.ENSP00000440850	0	0	0	0	0.572	0	0	0.142	0.617
CENPE	PLK1	9606.ENSP00000265148	9606.ENSP00000300093	0	0	0	0	0.506	0.066	0.8	0.787	0.977
CENPE	KIF2C	9606.ENSP00000265148	9606.ENSP00000361298	0	0	0	0.614	0.836	0.068	0.8	0.672	0.988
CENPE	BUB1B	9606.ENSP00000265148	9606.ENSP00000287598	0	0	0	0	0.84	0.636	0.5	0.998	0.999
CENPM	KIF2C	9606.ENSP00000215980	9606.ENSP00000361298	0	0	0	0	0.492	0	0	0.311	0.635
CENPM	CENPE	9606.ENSP00000215980	9606.ENSP00000265148	0	0	0	0	0.305	0	0	0.621	0.725
CENPM	PLK1	9606.ENSP00000215980	9606.ENSP00000300093	0	0	0	0	0.325	0	0.5	0.305	0.745
CENPM	BUB1B	9606.ENSP00000215980	9606.ENSP00000287598	0	0	0	0	0.438	0.169	0.5	0.562	0.884
CHRM2	RGS9	9606.ENSP00000399745	9606.ENSP00000262406	0	0	0	0	0	0	0	0.648	0.648
CHRM2	VAMP7	9606.ENSP00000399745	9606.ENSP00000262640	0	0	0	0	0	0	0.5	0	0.499
DDX58	ISG15	9606.ENSP00000369213	9606.ENSP00000496832	0	0	0	0	0.787	0.292	0.9	0.953	0.999
EXOSC5	RPP40	9606.ENSP00000221233	9606.ENSP00000369391	0	0	0	0	0.126	0	0	0.346	0.404
EXOSC5	TFB2M	9606.ENSP00000221233	9606.ENSP00000355471	0.077	0	0	0	0.121	0.429	0	0.138	0.547
HEXIM1	BIN3	9606.ENSP00000328773	9606.ENSP00000276416	0	0	0	0	0.055	0	0	0.653	0.658
INPP1	INPP5J	9606.ENSP00000376142	9606.ENSP00000333262	0	0	0	0	0	0	0.913	0.538	0.958
INPP5J	INPP1	9606.ENSP00000333262	9606.ENSP00000376142	0	0	0	0	0	0	0.913	0.538	0.958
ISG15	POLD3	9606.ENSP00000496832	9606.ENSP00000263681	0	0	0	0	0.067	0.075	0.5	0.115	0.567
ISG15	DDX58	9606.ENSP00000496832	9606.ENSP00000369213	0	0	0	0	0.787	0.292	0.9	0.953	0.999
KIF2C	CENPM	9606.ENSP00000361298	9606.ENSP00000215980	0	0	0	0	0.492	0	0	0.311	0.635
KIF2C	CENPE	9606.ENSP00000361298	9606.ENSP00000265148	0	0	0	0.614	0.836	0.068	0.8	0.672	0.988
KIF2C	BUB1B	9606.ENSP00000361298	9606.ENSP00000287598	0	0	0	0	0.877	0.071	0.5	0.863	0.991
KIF2C	PLK1	9606.ENSP00000361298	9606.ENSP00000300093	0	0	0	0	0.854	0.318	0.8	0.777	0.994
KIF2C	PARPBP	9606.ENSP00000361298	9606.ENSP00000440850	0	0	0	0	0.473	0	0	0.228	0.576
KIZ	PLK1	9606.ENSP00000479542	9606.ENSP00000300093	0	0	0	0	0	0.113	0	0.44	0.482
MDC1	PLK1	9606.ENSP00000365588	9606.ENSP00000300093	0	0	0	0	0.082	0.091	0	0.463	0.513
MDC1	CBX2	9606.ENSP00000365588	9606.ENSP00000308750	0	0	0	0	0.083	0.439	0	0.064	0.476
METAP1	MRPL17	9606.ENSP00000296411	9606.ENSP00000288937	0.111	0	0	0	0.599	0	0	0	0.628
METAP1	PES1	9606.ENSP00000296411	9606.ENSP00000346725	0	0	0	0	0.586	0.418	0	0.099	0.764
MRPL17	ACO2	9606.ENSP00000288937	9606.ENSP00000216254	0	0	0	0	0.104	0.845	0	0.166	0.874
MRPL17	MTERF3	9606.ENSP00000288937	9606.ENSP00000287025	0	0	0	0	0.11	0.43	0	0	0.471
MRPL17	MSRB1	9606.ENSP00000288937	9606.ENSP00000355084	0	0	0	0	0.056	0.401	0	0	0.41
MRPL17	METAP1	9606.ENSP00000288937	9606.ENSP00000296411	0.111	0	0	0	0.599	0	0	0	0.628
MSRB1	MRPL17	9606.ENSP00000355084	9606.ENSP00000288937	0	0	0	0	0.056	0.401	0	0	0.41
MTERF3	MRPL17	9606.ENSP00000287025	9606.ENSP00000288937	0	0	0	0	0.11	0.43	0	0	0.471
MTERF3	TEFM	9606.ENSP00000287025	9606.ENSP00000462963	0	0	0	0	0.27	0.088	0	0.555	0.678
MTERF3	TFB1M	9606.ENSP00000287025	9606.ENSP00000356134	0	0	0	0	0.101	0	0	0.772	0.786
MTERF3	TFB2M	9606.ENSP00000287025	9606.ENSP00000355471	0	0	0	0	0.294	0	0	0.722	0.795
MTO1	TFB1M	9606.ENSP00000402038	9606.ENSP00000356134	0.057	0	0	0	0.117	0	0	0.504	0.551
MTO1	TRMU	9606.ENSP00000402038	9606.ENSP00000496496	0.095	0	0	0	0.141	0.091	0.414	0.968	0.984
PARPBP	CENPE	9606.ENSP00000440850	9606.ENSP00000265148	0	0	0	0	0.572	0	0	0.142	0.617
PARPBP	BUB1B	9606.ENSP00000440850	9606.ENSP00000287598	0	0	0	0	0.512	0.046	0	0.092	0.54
PARPBP	KIF2C	9606.ENSP00000440850	9606.ENSP00000361298	0	0	0	0	0.473	0	0	0.228	0.576
PCCA	ACO2	9606.ENSP00000365462	9606.ENSP00000216254	0	0	0	0	0.103	0.091	0	0.342	0.417
PES1	METAP1	9606.ENSP00000346725	9606.ENSP00000296411	0	0	0	0	0.586	0.418	0	0.099	0.764
PES1	SRFBP1	9606.ENSP00000346725	9606.ENSP00000341324	0	0	0	0	0.198	0	0.54	0.209	0.682
PES1	TFB2M	9606.ENSP00000346725	9606.ENSP00000355471	0	0	0	0	0.361	0	0	0.341	0.561
PLK1	CENPM	9606.ENSP00000300093	9606.ENSP00000215980	0	0	0	0	0.325	0	0.5	0.305	0.745
PLK1	CENPE	9606.ENSP00000300093	9606.ENSP00000265148	0	0	0	0	0.506	0.066	0.8	0.787	0.977
PLK1	BUB1B	9606.ENSP00000300093	9606.ENSP00000287598	0	0	0	0	0.838	0.845	0.72	0.932	0.999
PLK1	KIZ	9606.ENSP00000300093	9606.ENSP00000479542	0	0	0	0	0	0.113	0	0.44	0.482
PLK1	MDC1	9606.ENSP00000300093	9606.ENSP00000365588	0	0	0	0	0.082	0.091	0	0.463	0.513
PLK1	KIF2C	9606.ENSP00000300093	9606.ENSP00000361298	0	0	0	0	0.854	0.318	0.8	0.777	0.994
POLD3	ISG15	9606.ENSP00000263681	9606.ENSP00000496832	0	0	0	0	0.067	0.075	0.5	0.115	0.567
POP4	RPP40	9606.ENSP00000465213	9606.ENSP00000369391	0	0	0	0	0.097	0.982	0.9	0.994	0.999
RGS10	RGS9	9606.ENSP00000358099	9606.ENSP00000262406	0	0	0	0.822	0.056	0	0.5	0.149	0.563
RGS9	RGS10	9606.ENSP00000262406	9606.ENSP00000358099	0	0	0	0.822	0.056	0	0.5	0.149	0.563
RGS9	CHRM2	9606.ENSP00000262406	9606.ENSP00000399745	0	0	0	0	0	0	0	0.648	0.648
RPP40	EXOSC5	9606.ENSP00000369391	9606.ENSP00000221233	0	0	0	0	0.126	0	0	0.346	0.404
RPP40	POP4	9606.ENSP00000369391	9606.ENSP00000465213	0	0	0	0	0.097	0.982	0.9	0.994	0.999
SLC25A27	ACO2	9606.ENSP00000360398	9606.ENSP00000216254	0	0	0	0	0.048	0	0	0.55	0.553
SRFBP1	PES1	9606.ENSP00000341324	9606.ENSP00000346725	0	0	0	0	0.198	0	0.54	0.209	0.682
TEFM	MTERF3	9606.ENSP00000462963	9606.ENSP00000287025	0	0	0	0	0.27	0.088	0	0.555	0.678
TEFM	TFB2M	9606.ENSP00000462963	9606.ENSP00000355471	0	0	0	0	0.254	0	0	0.77	0.821
TEFM	TFB1M	9606.ENSP00000462963	9606.ENSP00000356134	0	0	0	0	0.2	0	0	0.543	0.618
TFB1M	MTERF3	9606.ENSP00000356134	9606.ENSP00000287025	0	0	0	0	0.101	0	0	0.772	0.786
TFB1M	TFB2M	9606.ENSP00000356134	9606.ENSP00000355471	0	0	0	0.582	0.228	0	0	0.514	0.609
TFB1M	MTO1	9606.ENSP00000356134	9606.ENSP00000402038	0.057	0	0	0	0.117	0	0	0.504	0.551
TFB1M	TRMU	9606.ENSP00000356134	9606.ENSP00000496496	0.057	0	0	0	0.054	0	0	0.549	0.562
TFB1M	TEFM	9606.ENSP00000356134	9606.ENSP00000462963	0	0	0	0	0.2	0	0	0.543	0.618
TFB2M	EXOSC5	9606.ENSP00000355471	9606.ENSP00000221233	0.077	0	0	0	0.121	0.429	0	0.138	0.547
TFB2M	MTERF3	9606.ENSP00000355471	9606.ENSP00000287025	0	0	0	0	0.294	0	0	0.722	0.795
TFB2M	PES1	9606.ENSP00000355471	9606.ENSP00000346725	0	0	0	0	0.361	0	0	0.341	0.561
TFB2M	TFB1M	9606.ENSP00000355471	9606.ENSP00000356134	0	0	0	0.582	0.228	0	0	0.514	0.609
TFB2M	TEFM	9606.ENSP00000355471	9606.ENSP00000462963	0	0	0	0	0.254	0	0	0.77	0.821
TMEM216	ARL13B	9606.ENSP00000334844	9606.ENSP00000377769	0	0	0	0	0.107	0	0	0.914	0.919
TRMU	TFB1M	9606.ENSP00000496496	9606.ENSP00000356134	0.057	0	0	0	0.054	0	0	0.549	0.562
TRMU	TTC38	9606.ENSP00000496496	9606.ENSP00000370419	0	0.272	0	0	0.06	0	0	0.442	0.585
TRMU	MTO1	9606.ENSP00000496496	9606.ENSP00000402038	0.095	0	0	0	0.141	0.091	0.414	0.968	0.984
TTC38	TRMU	9606.ENSP00000370419	9606.ENSP00000496496	0	0.272	0	0	0.06	0	0	0.442	0.585
VAMP7	CHRM2	9606.ENSP00000262640	9606.ENSP00000399745	0	0	0	0	0	0	0.5	0	0.499

### Sheet: PPI-FUSP525L vs. FUSWT-AxonDown
Supplementary Table S8: PPI analysis results (Down DEGs) from FUSP525L versus FUSWT iPSC derived MNs on the axonal side (Parameter setting: 10 interacting proteins (ten in the first shell); interaction score 0.40 (medium confidence); all active interaction sources as mentioned in the STRING database. PPI: Protein-protein interaction)
#node1	node2	node1_string_id	node2_string_id	neighborhood_on_chromosome	gene_fusion	phylogenetic_cooccurrence	homology	coexpression	experimentally_determined_interaction	database_annotated	automated_textmining	combined_score
ADAMTS16	GPC2	9606.ENSP00000274181	9606.ENSP00000292377	0	0	0	0	0.055	0	0	0.397	0.406
BCAN	VCAN	9606.ENSP00000331210	9606.ENSP00000265077	0	0	0	0.728	0	0.606	0.4	0.909	0.976
BCAN	GPC2	9606.ENSP00000331210	9606.ENSP00000292377	0	0	0	0	0	0	0.5	0.31	0.64
BCAN	SDC2	9606.ENSP00000331210	9606.ENSP00000307046	0	0	0	0	0	0	0.5	0.207	0.586
BCAN	DSEL	9606.ENSP00000331210	9606.ENSP00000310565	0	0	0	0	0	0	0.4	0.12	0.449
BCAN	GPC4	9606.ENSP00000331210	9606.ENSP00000359864	0	0	0	0	0	0	0.5	0.263	0.615
BCAN	CD44	9606.ENSP00000331210	9606.ENSP00000398632	0	0	0	0	0.044	0	0	0.616	0.618
CD109	CD44	9606.ENSP00000287097	9606.ENSP00000398632	0	0	0	0	0.108	0	0	0.582	0.611
CD44	VCAN	9606.ENSP00000398632	9606.ENSP00000265077	0	0	0	0	0.083	0.464	0	0.993	0.996
CD44	CD109	9606.ENSP00000398632	9606.ENSP00000287097	0	0	0	0	0.108	0	0	0.582	0.611
CD44	SDC2	9606.ENSP00000398632	9606.ENSP00000307046	0	0	0	0	0	0	0	0.648	0.648
CD44	CLEC4G	9606.ENSP00000398632	9606.ENSP00000327599	0	0	0	0	0.044	0	0	0.957	0.957
CD44	BCAN	9606.ENSP00000398632	9606.ENSP00000331210	0	0	0	0	0.044	0	0	0.616	0.618
CD44	NANOGP8	9606.ENSP00000398632	9606.ENSP00000487073	0	0	0	0	0	0	0.9	0.237	0.92
CLEC4G	CD44	9606.ENSP00000327599	9606.ENSP00000398632	0	0	0	0	0.044	0	0	0.957	0.957
CORIN	FAM240B	9606.ENSP00000273857	9606.ENSP00000490097	0	0	0	0	0	0.095	0	0.372	0.407
DSEL	VCAN	9606.ENSP00000310565	9606.ENSP00000265077	0	0	0	0	0.043	0	0.4	0.112	0.445
DSEL	NDST3	9606.ENSP00000310565	9606.ENSP00000296499	0	0	0	0	0.045	0	0	0.401	0.403
DSEL	BCAN	9606.ENSP00000310565	9606.ENSP00000331210	0	0	0	0	0	0	0.4	0.12	0.449
DSEL	FAM240B	9606.ENSP00000310565	9606.ENSP00000490097	0	0	0	0	0	0	0	0.479	0.479
FAM222A	MAB21L1	9606.ENSP00000443292	9606.ENSP00000369251	0	0	0	0	0	0.784	0	0	0.784
FAM240B	CORIN	9606.ENSP00000490097	9606.ENSP00000273857	0	0	0	0	0	0.095	0	0.372	0.407
FAM240B	DSEL	9606.ENSP00000490097	9606.ENSP00000310565	0	0	0	0	0	0	0	0.479	0.479
GPC2	VCAN	9606.ENSP00000292377	9606.ENSP00000265077	0	0	0	0	0	0.045	0.5	0.235	0.602
GPC2	ADAMTS16	9606.ENSP00000292377	9606.ENSP00000274181	0	0	0	0	0.055	0	0	0.397	0.406
GPC2	BCAN	9606.ENSP00000292377	9606.ENSP00000331210	0	0	0	0	0	0	0.5	0.31	0.64
GPC2	NDST3	9606.ENSP00000292377	9606.ENSP00000296499	0	0	0	0	0	0.067	0.4	0.442	0.66
GPC2	GPC4	9606.ENSP00000292377	9606.ENSP00000359864	0	0	0.073	0.895	0	0	0.4	0.462	0.674
GPC2	SDC2	9606.ENSP00000292377	9606.ENSP00000307046	0	0	0	0	0	0.166	0.4	0.601	0.783
GPC4	VCAN	9606.ENSP00000359864	9606.ENSP00000265077	0	0	0	0	0.074	0.045	0.5	0.256	0.627
GPC4	GPC2	9606.ENSP00000359864	9606.ENSP00000292377	0	0	0.073	0.895	0	0	0.4	0.462	0.674
GPC4	NDST3	9606.ENSP00000359864	9606.ENSP00000296499	0	0	0	0	0	0.067	0.4	0.46	0.671
GPC4	SDC2	9606.ENSP00000359864	9606.ENSP00000307046	0	0	0	0	0.103	0.166	0.4	0.621	0.807
GPC4	BCAN	9606.ENSP00000359864	9606.ENSP00000331210	0	0	0	0	0	0	0.5	0.263	0.615
MAB21L1	FAM222A	9606.ENSP00000369251	9606.ENSP00000443292	0	0	0	0	0	0.784	0	0	0.784
NANOGP8	CD44	9606.ENSP00000487073	9606.ENSP00000398632	0	0	0	0	0	0	0.9	0.237	0.92
NDST3	GPC2	9606.ENSP00000296499	9606.ENSP00000292377	0	0	0	0	0	0.067	0.4	0.442	0.66
NDST3	DSEL	9606.ENSP00000296499	9606.ENSP00000310565	0	0	0	0	0.045	0	0	0.401	0.403
NDST3	SDC2	9606.ENSP00000296499	9606.ENSP00000307046	0	0	0	0	0	0	0.4	0.432	0.644
NDST3	GPC4	9606.ENSP00000296499	9606.ENSP00000359864	0	0	0	0	0	0.067	0.4	0.46	0.671
NUPR1	PRM1	9606.ENSP00000379003	9606.ENSP00000310515	0	0	0	0	0	0	0	0.869	0.869
PRM1	NUPR1	9606.ENSP00000310515	9606.ENSP00000379003	0	0	0	0	0	0	0	0.869	0.869
SDC2	VCAN	9606.ENSP00000307046	9606.ENSP00000265077	0	0	0	0	0.067	0.07	0.5	0.37	0.69
SDC2	GPC2	9606.ENSP00000307046	9606.ENSP00000292377	0	0	0	0	0	0.166	0.4	0.601	0.783
SDC2	NDST3	9606.ENSP00000307046	9606.ENSP00000296499	0	0	0	0	0	0	0.4	0.432	0.644
SDC2	BCAN	9606.ENSP00000307046	9606.ENSP00000331210	0	0	0	0	0	0	0.5	0.207	0.586
SDC2	CD44	9606.ENSP00000307046	9606.ENSP00000398632	0	0	0	0	0	0	0	0.648	0.648
SDC2	GPC4	9606.ENSP00000307046	9606.ENSP00000359864	0	0	0	0	0.103	0.166	0.4	0.621	0.807
VCAN	DSEL	9606.ENSP00000265077	9606.ENSP00000310565	0	0	0	0	0.043	0	0.4	0.112	0.445
VCAN	GPC2	9606.ENSP00000265077	9606.ENSP00000292377	0	0	0	0	0	0.045	0.5	0.235	0.602
VCAN	GPC4	9606.ENSP00000265077	9606.ENSP00000359864	0	0	0	0	0.074	0.045	0.5	0.256	0.627
VCAN	SDC2	9606.ENSP00000265077	9606.ENSP00000307046	0	0	0	0	0.067	0.07	0.5	0.37	0.69
VCAN	BCAN	9606.ENSP00000265077	9606.ENSP00000331210	0	0	0	0.728	0	0.606	0.4	0.909	0.976
VCAN	CD44	9606.ENSP00000265077	9606.ENSP00000398632	0	0	0	0	0.083	0.464	0	0.993	0.996

### Sheet: PPI-FUSP525L vs. FUSWT-Soma Up
Supplementary Table S8: PPI analysis results (Up DEGs) from FUSP525L versus FUSWT iPSC derived MNs on the somatodendritic side (Parameter setting: 5 interacting proteins (5 in the first shell); interaction score 0.40 (medium confidence); all active interaction sources as mentioned in the STRING database. PPI: Protein-protein interaction)
#node1	node2	node1_string_id	node2_string_id	neighborhood_on_chromosome	gene_fusion	phylogenetic_cooccurrence	homology	coexpression	experimentally_determined_interaction	database_annotated	automated_textmining	combined_score
C1GALT1C1L	ST3GAL1	9606.ENSP00000489061	9606.ENSP00000428540	0	0	0	0	0	0	0.9	0.273	0.924
CDCA7	MCM5	9606.ENSP00000306968	9606.ENSP00000216122	0	0	0	0	0.331	0.051	0	0.327	0.535
CDCA7	UHRF1	9606.ENSP00000306968	9606.ENSP00000479617	0	0	0	0	0.472	0.045	0	0.324	0.629
COX5B	UQCRC1	9606.ENSP00000258424	9606.ENSP00000203407	0	0	0	0	0.748	0.972	0.635	0.826	0.999
COX5B	DNAJC15	9606.ENSP00000258424	9606.ENSP00000368523	0	0	0	0	0.093	0.572	0	0.156	0.644
CYP2C8	GSTO1	9606.ENSP00000360317	9606.ENSP00000358727	0	0	0	0	0.047	0	0.65	0.128	0.684
DDIT4	FKBP5	9606.ENSP00000307305	9606.ENSP00000444810	0	0	0	0	0.165	0	0	0.425	0.5
DNAJC15	COX5B	9606.ENSP00000368523	9606.ENSP00000258424	0	0	0	0	0.093	0.572	0	0.156	0.644
FKBP5	HTR2C	9606.ENSP00000444810	9606.ENSP00000276198	0	0	0	0	0	0	0	0.449	0.449
FKBP5	DDIT4	9606.ENSP00000444810	9606.ENSP00000307305	0	0	0	0	0.165	0	0	0.425	0.5
FOXN4	NEUROD4	9606.ENSP00000299162	9606.ENSP00000242994	0	0	0	0	0.17	0	0	0.935	0.944
FRZB	WNT16	9606.ENSP00000295113	9606.ENSP00000222462	0	0	0	0	0	0.173	0	0.545	0.607
FRZB	WNT10A	9606.ENSP00000295113	9606.ENSP00000258411	0	0	0	0	0	0.173	0	0.453	0.529
FRZB	WNT9A	9606.ENSP00000295113	9606.ENSP00000272164	0	0	0	0	0	0.173	0	0.544	0.607
FRZB	SFRP2	9606.ENSP00000295113	9606.ENSP00000274063	0	0	0	0.66	0.087	0	0	0.4	0.429
FRZB	WNT8A	9606.ENSP00000295113	9606.ENSP00000426653	0	0	0	0	0	0.173	0	0.459	0.533
FRZB	WNT10B	9606.ENSP00000295113	9606.ENSP00000301061	0	0	0	0	0	0.173	0	0.466	0.539
FZD5	WNT16	9606.ENSP00000354607	9606.ENSP00000222462	0	0	0	0	0	0.234	0.65	0.669	0.903
FZD5	WNT10A	9606.ENSP00000354607	9606.ENSP00000258411	0	0	0	0	0	0.173	0.65	0.689	0.902
FZD5	WNT9A	9606.ENSP00000354607	9606.ENSP00000272164	0	0	0	0	0	0.173	0.65	0.49	0.839
FZD5	SFRP2	9606.ENSP00000354607	9606.ENSP00000274063	0	0	0	0.693	0.091	0	0.65	0.454	0.811
FZD5	FZD7	9606.ENSP00000354607	9606.ENSP00000286201	0	0	0.055	0.928	0.092	0	0.5	0.392	0.704
FZD5	WNT10B	9606.ENSP00000354607	9606.ENSP00000301061	0	0	0	0	0	0.173	0.65	0.695	0.904
FZD5	WNT8A	9606.ENSP00000354607	9606.ENSP00000426653	0	0	0	0	0	0.602	0.65	0.656	0.947
FZD7	WNT16	9606.ENSP00000286201	9606.ENSP00000222462	0	0	0	0	0	0.234	0.65	0.369	0.816
FZD7	WNT10A	9606.ENSP00000286201	9606.ENSP00000258411	0	0	0	0	0	0.173	0.65	0.721	0.912
FZD7	WNT9A	9606.ENSP00000286201	9606.ENSP00000272164	0	0	0	0	0	0.173	0.65	0.542	0.855
FZD7	SFRP2	9606.ENSP00000286201	9606.ENSP00000274063	0	0	0	0.687	0.154	0	0.65	0.194	0.74
FZD7	FZD5	9606.ENSP00000286201	9606.ENSP00000354607	0	0	0.055	0.928	0.092	0	0.5	0.392	0.704
FZD7	WNT8A	9606.ENSP00000286201	9606.ENSP00000426653	0	0	0	0	0	0.234	0.65	0.422	0.831
FZD7	WNT10B	9606.ENSP00000286201	9606.ENSP00000301061	0	0	0	0	0	0.173	0.65	0.823	0.944
GLI1	PSMD8	9606.ENSP00000228682	9606.ENSP00000215071	0	0	0	0	0	0.043	0.4	0	0.401
GLI1	WNT16	9606.ENSP00000228682	9606.ENSP00000222462	0	0	0	0	0	0.053	0	0.434	0.441
GLI1	WNT10B	9606.ENSP00000228682	9606.ENSP00000301061	0	0	0	0	0.074	0.045	0	0.389	0.412
GLI1	GPC3	9606.ENSP00000228682	9606.ENSP00000377836	0	0	0	0	0.045	0	0	0.558	0.56
GPC3	WNT16	9606.ENSP00000377836	9606.ENSP00000222462	0	0	0	0	0	0.143	0.9	0.129	0.918
GPC3	GLI1	9606.ENSP00000377836	9606.ENSP00000228682	0	0	0	0	0.045	0	0	0.558	0.56
GPC3	WNT10A	9606.ENSP00000377836	9606.ENSP00000258411	0	0	0	0	0	0.115	0.9	0.078	0.911
GPC3	WNT9A	9606.ENSP00000377836	9606.ENSP00000272164	0	0	0	0	0	0.115	0.9	0.132	0.916
GPC3	WNT10B	9606.ENSP00000377836	9606.ENSP00000301061	0	0	0	0	0	0.115	0.9	0.094	0.912
GPC3	HS3ST3B1	9606.ENSP00000377836	9606.ENSP00000354213	0	0	0	0	0	0	0.4	0.3	0.562
GPC3	MDK	9606.ENSP00000377836	9606.ENSP00000385451	0	0	0	0	0.122	0	0	0.415	0.464
GPC3	WNT8A	9606.ENSP00000377836	9606.ENSP00000426653	0	0	0	0	0	0.143	0.9	0.079	0.914
GPR50	TRH	9606.ENSP00000218316	9606.ENSP00000303452	0	0	0.318	0	0.042	0	0	0.393	0.569
GSTO1	STAT4	9606.ENSP00000358727	9606.ENSP00000351255	0	0	0	0	0.042	0	0.75	0.055	0.753
GSTO1	CYP2C8	9606.ENSP00000358727	9606.ENSP00000360317	0	0	0	0	0.047	0	0.65	0.128	0.684
HES5	NEUROD4	9606.ENSP00000367714	9606.ENSP00000242994	0	0	0	0	0.072	0	0	0.477	0.493
HS3ST3B1	GPC3	9606.ENSP00000354213	9606.ENSP00000377836	0	0	0	0	0	0	0.4	0.3	0.562
HTR2C	FKBP5	9606.ENSP00000276198	9606.ENSP00000444810	0	0	0	0	0	0	0	0.449	0.449
MCM5	CDCA7	9606.ENSP00000216122	9606.ENSP00000306968	0	0	0	0	0.331	0.051	0	0.327	0.535
MCM5	UHRF1	9606.ENSP00000216122	9606.ENSP00000479617	0	0	0	0	0.459	0	0	0.25	0.577
MDK	GPC3	9606.ENSP00000385451	9606.ENSP00000377836	0	0	0	0	0.122	0	0	0.415	0.464
MT1F	MT1X	9606.ENSP00000334872	9606.ENSP00000377995	0	0	0.055	0.968	0.995	0.045	0	0.093	0.995
MT1X	MT1F	9606.ENSP00000377995	9606.ENSP00000334872	0	0	0.055	0.968	0.995	0.045	0	0.093	0.995
NEUROD4	HES5	9606.ENSP00000242994	9606.ENSP00000367714	0	0	0	0	0.072	0	0	0.477	0.493
NEUROD4	FOXN4	9606.ENSP00000242994	9606.ENSP00000299162	0	0	0	0	0.17	0	0	0.935	0.944
PSMD8	GLI1	9606.ENSP00000215071	9606.ENSP00000228682	0	0	0	0	0	0.043	0.4	0	0.401
RGS10	RGS20	9606.ENSP00000358099	9606.ENSP00000297313	0	0	0	0.809	0	0	0.5	0.114	0.538
RGS20	RGS10	9606.ENSP00000297313	9606.ENSP00000358099	0	0	0	0.809	0	0	0.5	0.114	0.538
SFRP2	WNT16	9606.ENSP00000274063	9606.ENSP00000222462	0	0	0	0	0	0.234	0.65	0.43	0.834
SFRP2	WNT10A	9606.ENSP00000274063	9606.ENSP00000258411	0	0	0	0	0	0.173	0.65	0.452	0.827
SFRP2	WNT9A	9606.ENSP00000274063	9606.ENSP00000272164	0	0	0	0	0	0.173	0.65	0.525	0.85
SFRP2	FRZB	9606.ENSP00000274063	9606.ENSP00000295113	0	0	0	0.66	0.087	0	0	0.4	0.429
SFRP2	FZD7	9606.ENSP00000274063	9606.ENSP00000286201	0	0	0	0.687	0.154	0	0.65	0.194	0.74
SFRP2	FZD5	9606.ENSP00000274063	9606.ENSP00000354607	0	0	0	0.693	0.091	0	0.65	0.454	0.811
SFRP2	WNT8A	9606.ENSP00000274063	9606.ENSP00000426653	0	0	0	0	0	0.234	0.65	0.356	0.812
SFRP2	WNT10B	9606.ENSP00000274063	9606.ENSP00000301061	0	0	0	0	0	0.173	0.65	0.497	0.841
ST3GAL1	C1GALT1C1L	9606.ENSP00000428540	9606.ENSP00000489061	0	0	0	0	0	0	0.9	0.273	0.924
STAT4	GSTO1	9606.ENSP00000351255	9606.ENSP00000358727	0	0	0	0	0.042	0	0.75	0.055	0.753
TRH	GPR50	9606.ENSP00000303452	9606.ENSP00000218316	0	0	0.318	0	0.042	0	0	0.393	0.569
UHRF1	MCM5	9606.ENSP00000479617	9606.ENSP00000216122	0	0	0	0	0.459	0	0	0.25	0.577
UHRF1	CDCA7	9606.ENSP00000479617	9606.ENSP00000306968	0	0	0	0	0.472	0.045	0	0.324	0.629
UQCRC1	COX5B	9606.ENSP00000203407	9606.ENSP00000258424	0	0	0	0	0.748	0.972	0.635	0.826	0.999
WNT10A	WNT16	9606.ENSP00000258411	9606.ENSP00000222462	0	0	0	0.847	0.057	0.164	0.5	0.14	0.616
WNT10A	FRZB	9606.ENSP00000258411	9606.ENSP00000295113	0	0	0	0	0	0.173	0	0.453	0.529
WNT10A	WNT10B	9606.ENSP00000258411	9606.ENSP00000301061	0	0	0.058	0.964	0.049	0	0.5	0.074	0.53
WNT10A	WNT8A	9606.ENSP00000258411	9606.ENSP00000426653	0	0	0	0.806	0.057	0	0.5	0.168	0.573
WNT10A	WNT9A	9606.ENSP00000258411	9606.ENSP00000272164	0	0	0.065	0.845	0.044	0	0.5	0.173	0.581
WNT10A	SFRP2	9606.ENSP00000258411	9606.ENSP00000274063	0	0	0	0	0	0.173	0.65	0.452	0.827
WNT10A	FZD5	9606.ENSP00000258411	9606.ENSP00000354607	0	0	0	0	0	0.173	0.65	0.689	0.902
WNT10A	GPC3	9606.ENSP00000258411	9606.ENSP00000377836	0	0	0	0	0	0.115	0.9	0.078	0.911
WNT10A	FZD7	9606.ENSP00000258411	9606.ENSP00000286201	0	0	0	0	0	0.173	0.65	0.721	0.912
WNT10B	WNT16	9606.ENSP00000301061	9606.ENSP00000222462	0	0	0	0.833	0.057	0	0.5	0.151	0.564
WNT10B	GLI1	9606.ENSP00000301061	9606.ENSP00000228682	0	0	0	0	0.074	0.045	0	0.389	0.412
WNT10B	WNT10A	9606.ENSP00000301061	9606.ENSP00000258411	0	0	0.058	0.964	0.049	0	0.5	0.074	0.53
WNT10B	WNT9A	9606.ENSP00000301061	9606.ENSP00000272164	0	0	0	0.823	0	0	0.5	0.179	0.572
WNT10B	SFRP2	9606.ENSP00000301061	9606.ENSP00000274063	0	0	0	0	0	0.173	0.65	0.497	0.841
WNT10B	FZD7	9606.ENSP00000301061	9606.ENSP00000286201	0	0	0	0	0	0.173	0.65	0.823	0.944
WNT10B	FRZB	9606.ENSP00000301061	9606.ENSP00000295113	0	0	0	0	0	0.173	0	0.466	0.539
WNT10B	WNT8A	9606.ENSP00000301061	9606.ENSP00000426653	0	0	0	0.788	0.057	0	0.5	0.466	0.726
WNT10B	FZD5	9606.ENSP00000301061	9606.ENSP00000354607	0	0	0	0	0	0.173	0.65	0.695	0.904
WNT10B	GPC3	9606.ENSP00000301061	9606.ENSP00000377836	0	0	0	0	0	0.115	0.9	0.094	0.912
WNT16	GLI1	9606.ENSP00000222462	9606.ENSP00000228682	0	0	0	0	0	0.053	0	0.434	0.441
WNT16	WNT10B	9606.ENSP00000222462	9606.ENSP00000301061	0	0	0	0.833	0.057	0	0.5	0.151	0.564
WNT16	WNT9A	9606.ENSP00000222462	9606.ENSP00000272164	0	0	0	0.834	0.055	0.08	0.5	0.187	0.599
WNT16	FRZB	9606.ENSP00000222462	9606.ENSP00000295113	0	0	0	0	0	0.173	0	0.545	0.607
WNT16	WNT10A	9606.ENSP00000222462	9606.ENSP00000258411	0	0	0	0.847	0.057	0.164	0.5	0.14	0.616
WNT16	WNT8A	9606.ENSP00000222462	9606.ENSP00000426653	0	0	0	0.826	0.044	0	0.5	0.431	0.704
WNT16	FZD7	9606.ENSP00000222462	9606.ENSP00000286201	0	0	0	0	0	0.234	0.65	0.369	0.816
WNT16	SFRP2	9606.ENSP00000222462	9606.ENSP00000274063	0	0	0	0	0	0.234	0.65	0.43	0.834
WNT16	FZD5	9606.ENSP00000222462	9606.ENSP00000354607	0	0	0	0	0	0.234	0.65	0.669	0.903
WNT16	GPC3	9606.ENSP00000222462	9606.ENSP00000377836	0	0	0	0	0	0.143	0.9	0.129	0.918
WNT8A	WNT16	9606.ENSP00000426653	9606.ENSP00000222462	0	0	0	0.826	0.044	0	0.5	0.431	0.704
WNT8A	WNT10A	9606.ENSP00000426653	9606.ENSP00000258411	0	0	0	0.806	0.057	0	0.5	0.168	0.573
WNT8A	WNT9A	9606.ENSP00000426653	9606.ENSP00000272164	0	0	0.075	0.783	0.069	0.08	0.5	0.187	0.619
WNT8A	SFRP2	9606.ENSP00000426653	9606.ENSP00000274063	0	0	0	0	0	0.234	0.65	0.356	0.812
WNT8A	FZD7	9606.ENSP00000426653	9606.ENSP00000286201	0	0	0	0	0	0.234	0.65	0.422	0.831
WNT8A	FRZB	9606.ENSP00000426653	9606.ENSP00000295113	0	0	0	0	0	0.173	0	0.459	0.533
WNT8A	WNT10B	9606.ENSP00000426653	9606.ENSP00000301061	0	0	0	0.788	0.057	0	0.5	0.466	0.726
WNT8A	FZD5	9606.ENSP00000426653	9606.ENSP00000354607	0	0	0	0	0	0.602	0.65	0.656	0.947
WNT8A	GPC3	9606.ENSP00000426653	9606.ENSP00000377836	0	0	0	0	0	0.143	0.9	0.079	0.914
WNT9A	WNT16	9606.ENSP00000272164	9606.ENSP00000222462	0	0	0	0.834	0.055	0.08	0.5	0.187	0.599
WNT9A	WNT10A	9606.ENSP00000272164	9606.ENSP00000258411	0	0	0.065	0.845	0.044	0	0.5	0.173	0.581
WNT9A	WNT10B	9606.ENSP00000272164	9606.ENSP00000301061	0	0	0	0.823	0	0	0.5	0.179	0.572
WNT9A	FRZB	9606.ENSP00000272164	9606.ENSP00000295113	0	0	0	0	0	0.173	0	0.544	0.607
WNT9A	WNT8A	9606.ENSP00000272164	9606.ENSP00000426653	0	0	0.075	0.783	0.069	0.08	0.5	0.187	0.619
WNT9A	FZD5	9606.ENSP00000272164	9606.ENSP00000354607	0	0	0	0	0	0.173	0.65	0.49	0.839
WNT9A	SFRP2	9606.ENSP00000272164	9606.ENSP00000274063	0	0	0	0	0	0.173	0.65	0.525	0.85
WNT9A	FZD7	9606.ENSP00000272164	9606.ENSP00000286201	0	0	0	0	0	0.173	0.65	0.542	0.855
WNT9A	GPC3	9606.ENSP00000272164	9606.ENSP00000377836	0	0	0	0	0	0.115	0.9	0.132	0.916

### Sheet: PPI-FUSP525L vs. FUSWT-SomaDown
Supplementary Table S8: PPI analysis results (Down DEGs) from FUSP525L versus FUSWT iPSC derived MNs on the somatodendritic side (Parameter setting: interaction score 0.40 (medium confidence); all active interaction sources as mentioned in the STRING database. PPI: Protein-protein interaction)
#node1	node2	node1_string_id	node2_string_id	neighborhood_on_chromosome	gene_fusion	phylogenetic_cooccurrence	homology	coexpression	experimentally_determined_interaction	database_annotated	automated_textmining	combined_score
ADAMTS5	DCN	9606.ENSP00000284987	9606.ENSP00000052754	0	0	0	0	0.181	0	0	0.459	0.538
AKAP11	NBEA	9606.ENSP00000025301	9606.ENSP00000383295	0	0	0	0	0.129	0	0	0.447	0.498
ANXA1	LUM	9606.ENSP00000366109	9606.ENSP00000266718	0	0	0	0	0.316	0	0	0.394	0.568
ANXA1	APP	9606.ENSP00000366109	9606.ENSP00000284981	0	0	0	0	0.11	0	0.4	0.287	0.586
ANXA1	TAC1	9606.ENSP00000366109	9606.ENSP00000321106	0	0	0	0	0	0	0	0.457	0.457
ANXA1	OPRM1	9606.ENSP00000366109	9606.ENSP00000394624	0	0	0	0	0	0	0.5	0.074	0.517
ANXA1	RGS4	9606.ENSP00000366109	9606.ENSP00000397181	0	0	0	0	0.055	0.049	0.5	0.063	0.523
ANXA1	CD44	9606.ENSP00000366109	9606.ENSP00000398632	0	0	0	0	0.304	0	0	0.389	0.556
APP	DCN	9606.ENSP00000284981	9606.ENSP00000052754	0	0	0	0	0.117	0	0	0.452	0.495
APP	CNTN3	9606.ENSP00000284981	9606.ENSP00000263665	0	0	0	0	0.115	0.676	0	0.11	0.723
APP	SLC1A3	9606.ENSP00000284981	9606.ENSP00000265113	0	0	0	0	0.074	0	0	0.396	0.417
APP	F5	9606.ENSP00000284981	9606.ENSP00000356771	0	0	0	0	0.042	0	0.4	0.131	0.456
APP	ANXA1	9606.ENSP00000284981	9606.ENSP00000366109	0	0	0	0	0.11	0	0.4	0.287	0.586
APP	RGS4	9606.ENSP00000284981	9606.ENSP00000397181	0	0	0	0	0.126	0	0.5	0.201	0.62
APP	CD36	9606.ENSP00000284981	9606.ENSP00000415743	0	0	0	0	0.042	0.077	0	0.621	0.635
APP	CD44	9606.ENSP00000284981	9606.ENSP00000398632	0	0	0	0	0.058	0	0	0.82	0.823
APP	BDNF	9606.ENSP00000284981	9606.ENSP00000414303	0	0	0	0	0.067	0.042	0	0.854	0.858
APP	SPON1	9606.ENSP00000284981	9606.ENSP00000460236	0	0	0	0	0.087	0.319	0	0.98	0.986
BDNF	SLC1A3	9606.ENSP00000414303	9606.ENSP00000265113	0	0	0	0	0	0	0	0.573	0.573
BDNF	APP	9606.ENSP00000414303	9606.ENSP00000284981	0	0	0	0	0.067	0.042	0	0.854	0.858
BDNF	TAC1	9606.ENSP00000414303	9606.ENSP00000321106	0	0	0	0	0.047	0	0	0.839	0.84
BDNF	NEGR1	9606.ENSP00000414303	9606.ENSP00000350364	0	0	0	0	0.044	0	0	0.51	0.511
BDNF	DCLK1	9606.ENSP00000414303	9606.ENSP00000353846	0	0	0	0	0	0	0	0.427	0.427
BDNF	GAD2	9606.ENSP00000414303	9606.ENSP00000365437	0	0	0	0	0.062	0	0	0.733	0.739
BDNF	CXCL12	9606.ENSP00000414303	9606.ENSP00000379140	0	0	0	0	0	0	0	0.699	0.699
BDNF	OPRM1	9606.ENSP00000414303	9606.ENSP00000394624	0	0	0	0	0.042	0	0	0.599	0.599
BDNF	RGS4	9606.ENSP00000414303	9606.ENSP00000397181	0	0	0	0	0.085	0	0	0.375	0.403
BDNF	CD44	9606.ENSP00000414303	9606.ENSP00000398632	0	0	0	0	0	0	0	0.429	0.429
BDNF	FOXA2	9606.ENSP00000414303	9606.ENSP00000400341	0	0	0	0	0.049	0	0	0.411	0.416
CD109	CD36	9606.ENSP00000287097	9606.ENSP00000415743	0	0	0	0	0.044	0	0.4	0.228	0.518
CD109	CD44	9606.ENSP00000287097	9606.ENSP00000398632	0	0	0	0	0.108	0	0	0.582	0.611
CD36	APP	9606.ENSP00000415743	9606.ENSP00000284981	0	0	0	0	0.042	0.077	0	0.621	0.635
CD36	CD109	9606.ENSP00000415743	9606.ENSP00000287097	0	0	0	0	0.044	0	0.4	0.228	0.518
CD36	TAC1	9606.ENSP00000415743	9606.ENSP00000321106	0	0	0	0	0.047	0	0	0.442	0.445
CD36	CXCL12	9606.ENSP00000415743	9606.ENSP00000379140	0	0	0	0	0.144	0	0	0.365	0.433
CD36	CD44	9606.ENSP00000415743	9606.ENSP00000398632	0	0	0	0	0.043	0	0	0.713	0.714
CD36	SELL	9606.ENSP00000415743	9606.ENSP00000498227	0	0	0	0	0.135	0.046	0	0.332	0.401
CD44	DCN	9606.ENSP00000398632	9606.ENSP00000052754	0	0	0	0	0.069	0	0	0.508	0.523
CD44	LUM	9606.ENSP00000398632	9606.ENSP00000266718	0	0	0	0	0.076	0	0	0.61	0.624
CD44	APP	9606.ENSP00000398632	9606.ENSP00000284981	0	0	0	0	0.058	0	0	0.82	0.823
CD44	CD109	9606.ENSP00000398632	9606.ENSP00000287097	0	0	0	0	0.108	0	0	0.582	0.611
CD44	DCLK1	9606.ENSP00000398632	9606.ENSP00000353846	0	0	0	0	0	0	0	0.479	0.479
CD44	H2BC21	9606.ENSP00000398632	9606.ENSP00000358151	0	0	0	0	0	0	0	0.447	0.447
CD44	ANXA1	9606.ENSP00000398632	9606.ENSP00000366109	0	0	0	0	0.304	0	0	0.389	0.556
CD44	CXCL12	9606.ENSP00000398632	9606.ENSP00000379140	0	0	0	0	0	0	0	0.961	0.961
CD44	BDNF	9606.ENSP00000398632	9606.ENSP00000414303	0	0	0	0	0	0	0	0.429	0.429
CD44	CD36	9606.ENSP00000398632	9606.ENSP00000415743	0	0	0	0	0.043	0	0	0.713	0.714
CD44	SELL	9606.ENSP00000398632	9606.ENSP00000498227	0	0	0	0	0.11	0.052	0	0.998	0.998
CNTN3	APP	9606.ENSP00000263665	9606.ENSP00000284981	0	0	0	0	0.115	0.676	0	0.11	0.723
CORIN	FOXA2	9606.ENSP00000273857	9606.ENSP00000400341	0	0	0	0	0	0	0	0.455	0.455
CXCL12	DCN	9606.ENSP00000379140	9606.ENSP00000052754	0	0	0	0	0.403	0	0	0.371	0.608
CXCL12	LUM	9606.ENSP00000379140	9606.ENSP00000266718	0	0	0	0	0.348	0	0	0.29	0.517
CXCL12	CD36	9606.ENSP00000379140	9606.ENSP00000415743	0	0	0	0	0.144	0	0	0.365	0.433
CXCL12	BDNF	9606.ENSP00000379140	9606.ENSP00000414303	0	0	0	0	0	0	0	0.699	0.699
CXCL12	SELL	9606.ENSP00000379140	9606.ENSP00000498227	0	0	0	0	0.1	0	0	0.702	0.72
CXCL12	CD44	9606.ENSP00000379140	9606.ENSP00000398632	0	0	0	0	0	0	0	0.961	0.961
DCLK1	BDNF	9606.ENSP00000353846	9606.ENSP00000414303	0	0	0	0	0	0	0	0.427	0.427
DCLK1	CD44	9606.ENSP00000353846	9606.ENSP00000398632	0	0	0	0	0	0	0	0.479	0.479
DCLK1	NBEA	9606.ENSP00000353846	9606.ENSP00000383295	0	0	0	0	0.198	0	0	0.781	0.816
DCN	APP	9606.ENSP00000052754	9606.ENSP00000284981	0	0	0	0	0.117	0	0	0.452	0.495
DCN	CD44	9606.ENSP00000052754	9606.ENSP00000398632	0	0	0	0	0.069	0	0	0.508	0.523
DCN	ADAMTS5	9606.ENSP00000052754	9606.ENSP00000284987	0	0	0	0	0.181	0	0	0.459	0.538
DCN	CXCL12	9606.ENSP00000052754	9606.ENSP00000379140	0	0	0	0	0.403	0	0	0.371	0.608
DCN	LUM	9606.ENSP00000052754	9606.ENSP00000266718	0	0	0.173	0.729	0.862	0	0	0.824	0.978
DOCK9	RHOJ	9606.ENSP00000365643	9606.ENSP00000316729	0	0	0	0	0.066	0.249	0	0.54	0.65
F5	APP	9606.ENSP00000356771	9606.ENSP00000284981	0	0	0	0	0.042	0	0.4	0.131	0.456
F5	SELL	9606.ENSP00000356771	9606.ENSP00000498227	0	0	0	0	0.151	0	0	0.602	0.648
FOXA2	CORIN	9606.ENSP00000400341	9606.ENSP00000273857	0	0	0	0	0	0	0	0.455	0.455
FOXA2	FOXP2	9606.ENSP00000400341	9606.ENSP00000386200	0	0	0	0.59	0	0	0	0.47	0.47
FOXA2	BDNF	9606.ENSP00000400341	9606.ENSP00000414303	0	0	0	0	0.049	0	0	0.411	0.416
FOXP2	GAD2	9606.ENSP00000386200	9606.ENSP00000365437	0	0	0	0	0	0	0	0.412	0.412
FOXP2	FOXA2	9606.ENSP00000386200	9606.ENSP00000400341	0	0	0	0.59	0	0	0	0.47	0.47
GABRG3	GAD2	9606.ENSP00000479113	9606.ENSP00000365437	0	0	0	0	0.126	0	0	0.389	0.443
GAD2	SLC1A3	9606.ENSP00000365437	9606.ENSP00000265113	0	0	0	0	0.113	0	0	0.454	0.495
GAD2	TAC1	9606.ENSP00000365437	9606.ENSP00000321106	0	0	0	0	0.12	0	0	0.417	0.465
GAD2	FOXP2	9606.ENSP00000365437	9606.ENSP00000386200	0	0	0	0	0	0	0	0.412	0.412
GAD2	OPRM1	9606.ENSP00000365437	9606.ENSP00000394624	0	0	0	0	0.108	0	0	0.387	0.43
GAD2	GABRG3	9606.ENSP00000365437	9606.ENSP00000479113	0	0	0	0	0.126	0	0	0.389	0.443
GAD2	SLC6A5	9606.ENSP00000365437	9606.ENSP00000434364	0.042	0	0	0	0.137	0	0	0.631	0.668
GAD2	BDNF	9606.ENSP00000365437	9606.ENSP00000414303	0	0	0	0	0.062	0	0	0.733	0.739
GALR1	TAC1	9606.ENSP00000299727	9606.ENSP00000321106	0	0	0	0	0.047	0	0	0.42	0.423
GALR1	OPRM1	9606.ENSP00000299727	9606.ENSP00000394624	0	0	0.09	0.765	0.45	0	0.5	0.467	0.848
H2AC6	H2BC21	9606.ENSP00000367022	9606.ENSP00000358151	0	0.018	0	0	0.823	0.926	0.4	0.372	0.994
H2BC21	CD44	9606.ENSP00000358151	9606.ENSP00000398632	0	0	0	0	0	0	0	0.447	0.447
H2BC21	SELL	9606.ENSP00000358151	9606.ENSP00000498227	0	0	0	0	0.047	0	0	0.445	0.448
H2BC21	H2AC6	9606.ENSP00000358151	9606.ENSP00000367022	0	0.018	0	0	0.823	0.926	0.4	0.372	0.994
LUM	DCN	9606.ENSP00000266718	9606.ENSP00000052754	0	0	0.173	0.729	0.862	0	0	0.824	0.978
LUM	CXCL12	9606.ENSP00000266718	9606.ENSP00000379140	0	0	0	0	0.348	0	0	0.29	0.517
LUM	ANXA1	9606.ENSP00000266718	9606.ENSP00000366109	0	0	0	0	0.316	0	0	0.394	0.568
LUM	CD44	9606.ENSP00000266718	9606.ENSP00000398632	0	0	0	0	0.076	0	0	0.61	0.624
NBEA	AKAP11	9606.ENSP00000383295	9606.ENSP00000025301	0	0	0	0	0.129	0	0	0.447	0.498
NBEA	DCLK1	9606.ENSP00000383295	9606.ENSP00000353846	0	0	0	0	0.198	0	0	0.781	0.816
NEGR1	BDNF	9606.ENSP00000350364	9606.ENSP00000414303	0	0	0	0	0.044	0	0	0.51	0.511
OPRM1	GALR1	9606.ENSP00000394624	9606.ENSP00000299727	0	0	0.09	0.765	0.45	0	0.5	0.467	0.848
OPRM1	TAC1	9606.ENSP00000394624	9606.ENSP00000321106	0	0	0	0	0.042	0	0	0.676	0.677
OPRM1	GAD2	9606.ENSP00000394624	9606.ENSP00000365437	0	0	0	0	0.108	0	0	0.387	0.43
OPRM1	ANXA1	9606.ENSP00000394624	9606.ENSP00000366109	0	0	0	0	0	0	0.5	0.074	0.517
OPRM1	RGS4	9606.ENSP00000394624	9606.ENSP00000397181	0	0	0	0	0.042	0	0	0.431	0.431
OPRM1	BDNF	9606.ENSP00000394624	9606.ENSP00000414303	0	0	0	0	0.042	0	0	0.599	0.599
PCLO	RHOJ	9606.ENSP00000334319	9606.ENSP00000316729	0	0	0	0	0	0.096	0	0.506	0.534
RGS4	APP	9606.ENSP00000397181	9606.ENSP00000284981	0	0	0	0	0.126	0	0.5	0.201	0.62
RGS4	ANXA1	9606.ENSP00000397181	9606.ENSP00000366109	0	0	0	0	0.055	0.049	0.5	0.063	0.523
RGS4	OPRM1	9606.ENSP00000397181	9606.ENSP00000394624	0	0	0	0	0.042	0	0	0.431	0.431
RGS4	BDNF	9606.ENSP00000397181	9606.ENSP00000414303	0	0	0	0	0.085	0	0	0.375	0.403
RHOJ	PCLO	9606.ENSP00000316729	9606.ENSP00000334319	0	0	0	0	0	0.096	0	0.506	0.534
RHOJ	DOCK9	9606.ENSP00000316729	9606.ENSP00000365643	0	0	0	0	0.066	0.249	0	0.54	0.65
SELL	F5	9606.ENSP00000498227	9606.ENSP00000356771	0	0	0	0	0.151	0	0	0.602	0.648
SELL	H2BC21	9606.ENSP00000498227	9606.ENSP00000358151	0	0	0	0	0.047	0	0	0.445	0.448
SELL	CXCL12	9606.ENSP00000498227	9606.ENSP00000379140	0	0	0	0	0.1	0	0	0.702	0.72
SELL	CD44	9606.ENSP00000498227	9606.ENSP00000398632	0	0	0	0	0.11	0.052	0	0.998	0.998
SELL	CD36	9606.ENSP00000498227	9606.ENSP00000415743	0	0	0	0	0.135	0.046	0	0.332	0.401
SLC1A3	APP	9606.ENSP00000265113	9606.ENSP00000284981	0	0	0	0	0.074	0	0	0.396	0.417
SLC1A3	GAD2	9606.ENSP00000265113	9606.ENSP00000365437	0	0	0	0	0.113	0	0	0.454	0.495
SLC1A3	SLC7A8	9606.ENSP00000265113	9606.ENSP00000320378	0	0	0	0	0.111	0.05	0	0.475	0.518
SLC1A3	BDNF	9606.ENSP00000265113	9606.ENSP00000414303	0	0	0	0	0	0	0	0.573	0.573
SLC6A5	GAD2	9606.ENSP00000434364	9606.ENSP00000365437	0.042	0	0	0	0.137	0	0	0.631	0.668
SLC7A8	SLC1A3	9606.ENSP00000320378	9606.ENSP00000265113	0	0	0	0	0.111	0.05	0	0.475	0.518
SPON1	APP	9606.ENSP00000460236	9606.ENSP00000284981	0	0	0	0	0.087	0.319	0	0.98	0.986
TAC1	GALR1	9606.ENSP00000321106	9606.ENSP00000299727	0	0	0	0	0.047	0	0	0.42	0.423
TAC1	CD36	9606.ENSP00000321106	9606.ENSP00000415743	0	0	0	0	0.047	0	0	0.442	0.445
TAC1	ANXA1	9606.ENSP00000321106	9606.ENSP00000366109	0	0	0	0	0	0	0	0.457	0.457
TAC1	GAD2	9606.ENSP00000321106	9606.ENSP00000365437	0	0	0	0	0.12	0	0	0.417	0.465
TAC1	OPRM1	9606.ENSP00000321106	9606.ENSP00000394624	0	0	0	0	0.042	0	0	0.676	0.677
TAC1	BDNF	9606.ENSP00000321106	9606.ENSP00000414303	0	0	0	0	0.047	0	0	0.839	0.84
